# PZLS-1/PDZRN controls muscle polarity downstream of Wnt-Ror-Dvl signalling in *C. elegans* muscles

**DOI:** 10.64898/2026.10.09.757662

**Authors:** Elise Cheynet, Sandra Duperrier, Thomas Boulin

## Abstract

Non-canonical Wnt pathways provide directional cues for cell polarity, but the mechanisms that translate these cues into asymmetric cellular organisation remain incompletely defined. We previously showed that a non-canonical EGL-20/Wnt-CAM-1/Ror-DSH-1/Dishevelled pathway establishes polarised membrane compartments in *Caenorhabditis elegans* body wall muscles. However, how EGL-20/Wnt signalling is translated into muscle polarity remains unknown. Here, we identify PZLS-1, the *C. elegans* ortholog of human PDZRN3, PDZRN4 and PDZD4, as a regulator of muscle polarity. Although PDZRN proteins are known targets of non-canonical Wnt-Ror signalling, how they are spatially organised within polarised cells and how their protein domains contribute to their function remain largely unknown. We reveal that PZLS-1 is itself asymmetrically localised by Wnt-Ror-Dvl signalling, and is closely associated with DSH-1. PZLS-1 and DSH-1 colocalise in intracellular puncta and are mutually required for their localisation. *In vivo* structure-function analyses reveal conserved protein motifs that differentially control PZLS-1 localisation, abundance and function. This includes a previously uncharacterized highly conserved sequence that regulates PZLS-1 abundance in a DSH-1-dependent manner. We further show that PZLS-1 and DSH-1 control the abundance and polarised localisation of VAB-8/KIF26b, another conserved target of Wnt-Ror signalling. Together, these findings indicate that Wnt-Ror-Dvl signalling can control the spatial organisation and abundance of PDZRN- and KIF26B-family proteins *in vivo*, providing a mechanism to translate extracellular polarity cues into intracellular asymmetry.
