## Supplementary material for "PZLS-1/PDZRN controls muscle polarity downstream of Wnt-Ror-Dvl signalling in *C. elegans* muscles": Source Data

### Sheet: 1E, S1C, S1D
strain	anterior_domain_length_percent	posterior_domain_length_percent	posterior_domain_length_percent_fromant	fluo_totale_denoise_overmeanwtday	anterior_domain_area_rawintden_denoise_overmeantotalwtday	posterior_domain_area_rawintden_denoise_overmeantotalwtday			statistics on anterior_domain_area_rawintden_denoise_overmeantotalwtday			statistics on posterior_domain_area_rawintden_denoise_overmeantotalwtday			statistics on fluo_totale_denoise_overmeanwtday			statistics on anterior_domain_length_percent			statistics on posterior_domain_length_percent_fromant
JIP3185	28.579	4.4758	95.5242	0.831555	0.785422	0.0461336
JIP3185	26.2286	0	100	1.10536	1.10536	0			Comparison	P value adjusted		Comparison	P value adjusted		Comparison	P value adjusted		Comparison	P value adjusted		Comparison	P value adjusted
JIP3185	26.2958	10.4234	89.5766	0.946824	0.882313	0.0645114			JIP3185 - JIP3205	3.8913e-05		JIP3185 - JIP3205	6.02798e-29		JIP3185 - JIP3205	4.25907e-11		JIP3185 - JIP3205	1.43316e-15		JIP3185 - JIP3205	1.20731e-23
JIP3185	28.7074	8.50591	91.4941	1.04856	0.852529	0.196028			JIP3185 - JIP3276	1.00244e-09		JIP3185 - JIP3276	5.28679e-19		JIP3185 - JIP3276	0.00314671		JIP3185 - JIP3276	7.67181e-14		JIP3185 - JIP3276	9.19342e-25
JIP3185	29.0799	6.77976	93.2202	0.588208	0.497258	0.0909498			JIP3205 - JIP3276	0.0236744		JIP3205 - JIP3276	0.131412		JIP3205 - JIP3276	0.00189729		JIP3205 - JIP3276	0.991762		JIP3205 - JIP3276	0.344023
JIP3185	28.7253	12.2887	87.7113	1.33454	1.28959	0.0449502
JIP3185	31.6103	6.08002	93.92	0.71244	0.661507	0.050933
JIP3185	28.8011	14.0782	85.9218	0.700039	0.533035	0.167004
JIP3185	27.2868	7.00878	92.9912	1.39043	1.35637	0.0340609
JIP3185	28.1977	11.6798	88.3202	0.499919	0.333687	0.166232
JIP3185	27.5368	11.2492	88.7508	0.936085	0.893117	0.0429674
JIP3185	29.8241	7.13525	92.8648	1.15539	1.09532	0.0600763
JIP3185	28.3956	5.22565	94.7744	1.17967	1.15598	0.0236955
JIP3185	23.6495	7.07228	92.9277	1.26476	1.11633	0.14843
JIP3185	29.1332	7.29925	92.7008	1.03743	0.955813	0.0816144
JIP3185	31.9439	6.65321	93.3468	1.08666	1.02199	0.0646749
JIP3185	34.0566	8.31319	91.6868	1.09621	1.05922	0.0369973
JIP3185	28.2067	9.73441	90.2656	0.55199	0.343709	0.208281
JIP3185	25.3357	6.22464	93.7754	1.13052	1.10809	0.0224332
JIP3185	25.6087	9.49495	90.5051	1.28386	1.28386	0
JIP3185	29.4405	4.45776	95.5422	1.23903	1.21564	0.0233868
JIP3185	26.4127	8.31741	91.6826	1.40541	1.40541	0
JIP3185	27.3814	7.35051	92.6495	0.4751	0.404155	0.0709459
JIP3205	23.5479	19.3862	80.6138	1.2878	0.757145	0.530653
JIP3205	21.8633	23.6712	76.3288	1.1945	0.69489	0.499608
JIP3205	21.8334	25.2501	74.7499	1.03326	0.69625	0.337007
JIP3205	23.7634	24.3861	75.6139	1.24199	0.751485	0.490501
JIP3205	23.1389	17.5822	82.4178	1.51508	0.905395	0.609686
JIP3205	22.7106	20.3075	79.6925	1.23627	0.534833	0.701439
JIP3205	23.0893	22.6323	77.3677	0.623943	0.151343	0.4726
JIP3205	23.4378	23.7784	76.2216	1.17434	0.680471	0.493868
JIP3205	25.9863	23.2785	76.7215	0.876953	0.385664	0.491289
JIP3205	24.874	19.5705	80.4295	1.41642	0.776659	0.639758
JIP3205	26.2656	21.607	78.393	1.15001	0.727629	0.422385
JIP3205	23.7108	20.8247	79.1753	1.30404	0.690252	0.613791
JIP3205	24.9178	18.5226	81.4774	1.32836	0.807831	0.520531
JIP3205	23.3225	23.4298	76.5702	1.2469	0.643021	0.603883
JIP3205	25.1889	21.8323	78.1677	1.08852	0.604943	0.483573
JIP3205	21.1178	23.5087	76.4913	1.50519	0.761611	0.743581
JIP3205	20.9187	21.4661	78.5339	1.44598	0.813083	0.632893
JIP3205	22.7353	24.3821	75.6179	1.11749	0.55785	0.559642
JIP3205	24.5789	19.3777	80.6223	1.17346	0.658662	0.514798
JIP3205	24.4084	21.0521	78.9479	1.26755	0.73752	0.530031
JIP3205	23.1715	22.5346	77.4654	1.25751	0.79843	0.459084
JIP3276	23.3977	22.0151	77.9849	1.30669	0.666243	0.640448
JIP3276	26.4326	20.8814	79.1186	1.24224	0.784332	0.457912
JIP3276	19.3913	23.3521	76.6479	1.01003	0.573105	0.436924
JIP3276	28.2126	22.9279	77.0721	1.30097	0.940788	0.360178
JIP3276	22.4315	27.2115	72.7885	1.11793	0.621737	0.496192
JIP3276	23.8909	21.6433	78.3567	1.16455	0.614814	0.549736
JIP3276	23.096	27.4033	72.5967	1.04376	0.578451	0.465307
JIP3276	19.2036	23.7658	76.2342	1.18065	0.637528	0.543119
JIP3276	23.9819	25.5769	74.4231	1.47302	0.803635	0.669387
JIP3276	25.8774	18.7792	81.2208	1.05677	0.62229	0.434476
JIP3276	20.7833	19.9495	80.0505	0.937717	0.583749	0.353968
JIP3276	27.9303	22.36	77.64	1.11226	0.813634	0.298629
JIP3276	24.8643	21.3655	78.6345	1.04442	0.594107	0.450316
JIP3276	24.2935	24.3938	75.6062	1.18418	0.569731	0.614453
JIP3276	22.4226	21.2757	78.7243	1.00838	0.419962	0.588422
JIP3276	24.9831	22.6727	77.3273	1.37683	0.784027	0.592808
JIP3185	25.7627	0	100	1.11112	1.11112	0
JIP3185	27.7314	5.18058	94.8194	1.26808	1.19725	0.0708263
JIP3185	30.1024	7.92391	92.0761	1.38682	1.23564	0.15118
JIP3185	29.6902	6.76849	93.2315	1.03886	0.922489	0.116368
JIP3185	30.48	6.62843	93.3716	1.03736	1.02047	0.0168961
JIP3185	26.6893	3.41603	96.584	1.17616	1.1612	0.0149651
JIP3185	29.7859	5.44276	94.5572	1.49497	1.49497	0
JIP3185	31.162	5.68292	94.3171	0.583979	0.496869	0.0871104
JIP3185	25.6684	3.35269	96.6473	1.51141	1.50032	0.0110959
JIP3185	31.9865	8.74174	91.2583	0.705692	0.58184	0.123852
JIP3185	27.226	6.61171	93.3883	0.860791	0.860791	0
JIP3185	33.822	11.9665	88.0335	0.414515	0.2662	0.148315
JIP3185	22.7105	4.07328	95.9267	1.13096	1.13096	0
JIP3185	25.8716	3.8974	96.1026	1.08807	1.07235	0.0157241
JIP3185	26.1345	3.51813	96.4819	0.894231	0.870164	0.0240665
JIP3185	28.4966	6.49026	93.5097	0.672721	0.627598	0.0451234
JIP3185	29.7003	10.0183	89.9817	0.983332	0.807923	0.175409
JIP3185	24.5562	7.15937	92.8406	1.23987	1.20658	0.0332909
JIP3185	29.5439	0	100	1.09984	1.09984	0
JIP3185	29.447	10.0355	89.9645	0.393409	0.339648	0.0537603
JIP3185	29.8839	0	100	1.20351	1.20351	0
JIP3185	27.2804	7.17166	92.8283	1.41865	1.36873	0.049917
JIP3185	30.547	7.05713	92.9429	0.896418	0.861586	0.0348324
JIP3185	28.7047	6.68046	93.3195	1.15916	1.08837	0.0707891
JIP3185	30.023	0	100	0.690158	0.690158	0
JIP3185	25.0226	8.0381	91.9619	1.01658	0.932193	0.0843897
JIP3185	35.9899	6.84104	93.159	0.427028	0.374583	0.052445
JIP3185	26.5542	0	100	1.145	1.145	0
JIP3185	33.5532	7.18141	92.8186	0.941688	0.907054	0.0346337
JIP3185	24.8668	5.33363	94.6664	1.19707	1.14581	0.0512576
JIP3185	27.1786	6.39364	93.6064	0.976368	0.976368	0
JIP3185	27.2035	3.33297	96.667	0.964198	0.961298	0.00290029
JIP3185	26.5506	8.27529	91.7247	0.871973	0.823402	0.0485715
JIP3205	27.1483	22.6666	77.3334	1.43263	0.753775	0.678852
JIP3205	23.9245	19.8852	80.1148	1.46609	0.787023	0.679069
JIP3205	20.308	24.7964	75.2036	1.42032	0.943581	0.47674
JIP3205	21.632	21.9808	78.0192	1.4176	1.00469	0.41291
JIP3205	24.4241	25.4772	74.5228	1.68889	0.945622	0.743264
JIP3205	22.4627	22.5886	77.4114	1.21093	0.729906	0.481021
JIP3205	22.0369	23.2038	76.7962	0.817987	0.585867	0.232119
JIP3205	22.7294	22.2885	77.7115	1.22555	0.699459	0.526095
JIP3205	24.1513	19.4646	80.5354	1.66269	0.934208	0.728487
JIP3205	25.6915	19.1397	80.8603	1.40597	0.747733	0.658237
JIP3205	25.0409	24.6645	75.3355	1.54766	1.03045	0.517207
JIP3205	24.6204	19.652	80.348	1.42918	0.958459	0.470723
JIP3205	26.4619	22.3587	77.6413	1.3834	0.737027	0.646373
JIP3205	26.2931	19.1463	80.8537	1.24459	0.737883	0.506707
JIP3205	23.8063	23.3205	76.6795	1.40796	0.824075	0.583887
JIP3205	24.8987	23.954	76.046	1.49376	0.97074	0.52302
JIP3205	25.0233	20.2057	79.7943	1.43637	0.997359	0.439013
JIP3205	27.9132	22.1572	77.8428	1.36102	0.838394	0.522626
JIP3205	25.1482	25.4388	74.5612	1.08801	0.575007	0.512999
JIP3205	26.6027	23.238	76.762	1.18422	0.757982	0.426235
JIP3205	26.7507	20.7991	79.2009	1.28776	0.784305	0.503453
JIP3205	24.9636	21.5821	78.4179	1.12869	0.740431	0.388257
JIP3205	24.243	20.0807	79.9193	1.39959	0.807006	0.592583
JIP3205	29.4374	24.0796	75.9204	1.59086	0.669311	0.921545
JIP3205	21.3699	21.561	78.439	1.39851	0.820591	0.577918
JIP3205	23.517	25.4296	74.5704	1.22056	0.794095	0.42647
JIP3276	22.4079	22.804	77.196	1.35454	0.626734	0.727803
JIP3276	22.4708	19.2839	80.7161	1.26538	0.698181	0.567197
JIP3276	28.5118	23.2934	76.7066	1.13396	0.528796	0.605163
JIP3276	25.3589	19.6831	80.3169	1.29401	0.958039	0.335969
JIP3276	23.7183	25.4648	74.5352	0.86841	0.504755	0.363656
JIP3276	23.5148	23.9584	76.0416	0.925932	0.591291	0.334641
JIP3276	26.3666	20.2516	79.7484	0.811783	0.433244	0.378539
JIP3276	23.4517	20.5743	79.4257	1.00636	0.499417	0.506945
JIP3276	23.0438	21.224	78.776	1.39802	0.699381	0.698634
JIP3276	26.3303	23.9643	76.0357	1.02863	0.68111	0.347516
JIP3276	23.7202	26.7611	73.2389	1.52824	0.789037	0.739203
JIP3276	24.6169	27.1785	72.8215	1.53211	0.748339	0.783769
JIP3276	23.2736	26.154	73.846	1.22851	0.690048	0.538461
JIP3276	28.5968	21.4852	78.5148	1.17762	0.781035	0.39658
JIP3276	25.3187	20.0789	79.9211	1.40719	0.884876	0.52231
JIP3276	24.7906	22.6627	77.3373	1.02956	0.66535	0.364211
JIP3276	24.0496	23.6355	76.3645	0.888012	0.61294	0.275072
JIP3276	22.7715	21.174	78.826	1.16115	0.665601	0.49555
JIP3276	19.3996	22.1979	77.8021	1.26871	0.992815	0.2759
JIP3185	27.9344	0	100	1.0404	1.0404	0
JIP3185	23.684	0	100	1.12755	1.12755	0
JIP3185	26.9583	0	100	1.11195	1.11195	0
JIP3185	27.9199	13.8569	86.1431	1.34468	1.30465	0.0400345
JIP3185	31.1136	0	100	1.15879	1.15879	0
JIP3185	27.7089	5.79823	94.2018	1.13017	1.01176	0.118414
JIP3185	28.8835	0	100	1.06119	1.06119	0
JIP3185	29.753	7.50147	92.4985	0.586074	0.545111	0.0409635
JIP3185	26.8188	5.76509	94.2349	1.04069	1.01731	0.0233771
JIP3185	26.9659	7.36487	92.6351	1.13738	1.05689	0.080496
JIP3185	23.018	8.77164	91.2284	0.725387	0.598077	0.12731
JIP3185	31.2487	6.66587	93.3341	0.819188	0.695406	0.123782
JIP3185	28.4387	6.82984	93.1702	0.916233	0.916233	0
JIP3185	24.6896	0	100	1.31996	1.31996	0
JIP3185	29.6166	0	100	0.741275	0.741275	0
JIP3185	29.7315	3.94038	96.0596	1.13598	1.12432	0.0116614
JIP3185	29.2958	0	100	1.1233	1.1233	0
JIP3185	27.0926	5.8015	94.1985	0.857424	0.8294	0.0280237
JIP3185	26.3292	8.45144	91.5486	1.01629	0.981911	0.0343827
JIP3185	24.39	7.17518	92.8248	0.671653	0.560279	0.111374
JIP3185	30.209	5.34702	94.653	0.934417	0.861028	0.0733894
JIP3205	21.9853	24.1487	75.8513	0.97516	0.749967	0.225193
JIP3205	26.5596	20.6155	79.3845	1.37658	0.942444	0.434139
JIP3205	25.238	20.4632	79.5368	1.02097	0.671372	0.349598
JIP3205	24.1371	26.6956	73.3044	1.3439	0.717944	0.625955
JIP3205	21.4042	23.7427	76.2573	1.25548	0.748762	0.506718
JIP3205	29.373	18.6091	81.3909	1.15731	0.609528	0.547785
JIP3205	23.7171	23.5319	76.4681	1.5278	0.915888	0.611912
JIP3205	27.065	19.3569	80.6431	1.47294	0.837082	0.635862
JIP3205	24.9351	19.2946	80.7054	0.87818	0.581457	0.296722
JIP3205	24.62	21.6675	78.3325	1.04737	0.564318	0.48305
JIP3205	26.4079	22.7536	77.2464	1.06967	0.728801	0.340873
JIP3205	22.0475	26.4557	73.5443	1.18242	0.669657	0.512762
JIP3205	25.8496	21.7106	78.2894	1.23948	0.553053	0.686425
JIP3205	25.2875	21.5264	78.4736	1.37882	0.921697	0.457119
JIP3205	24.1489	20.7697	79.2303	1.32748	0.840116	0.48736
JIP3205	23.3683	25.7973	74.2027	1.07989	0.673102	0.406789
JIP3205	21.7592	19.5905	80.4095	1.25134	0.770036	0.481303
JIP3205	24.6241	20.125	79.875	1.1714	0.666598	0.504798
JIP3205	24.0456	21.5343	78.4657	1.6405	1.15789	0.48261
JIP3205	26.1884	23.7716	76.2284	1.65989	1.00136	0.658531
JIP3205	23.168	23.7112	76.2888	1.73005	1.19058	0.539472
JIP3205	22.4593	24.089	75.911	1.18243	0.658066	0.524361
JIP3205	24.5224	22.7576	77.2424	1.52795	0.948224	0.579724
JIP3205	25.8276	25.4631	74.5369	1.56885	1.04871	0.520135
JIP3205	20.4242	19.5145	80.4855	0.98704	0.397222	0.589818
JIP3276	28.2775	18.3432	81.6568	1.36966	0.880341	0.489319
JIP3276	21.1438	24.6202	75.3798	1.30901	0.639504	0.669506
JIP3276	24.9418	20.8302	79.1698	1.13262	0.82111	0.311509
JIP3276	25.6825	22.9548	77.0452	1.08667	0.558823	0.527849
JIP3276	23.1221	22.0639	77.9361	1.11637	0.827863	0.288509
JIP3276	24.2321	25.171	74.829	0.825041	0.38464	0.440401
JIP3276	22.2726	25.64	74.36	1.36126	0.784664	0.576594
JIP3276	26.1231	23.7807	76.2193	1.09898	0.783805	0.31517
JIP3276	16.5584	22.006	77.994	1.13457	0.494969	0.639598
JIP3276	24.8737	20.7901	79.2099	1.05168	0.751646	0.300035
JIP3276	23.7846	23.0761	76.9239	1.16549	0.728444	0.437043
JIP3276	27.7083	20.0134	79.9866	1.51924	1.14813	0.371107
JIP3276	20.1597	25.8523	74.1477	1.32412	0.959873	0.364249
JIP3276	23.3123	24.26	75.74	1.06284	0.658856	0.403981
JIP3276	22.1267	23.5542	76.4458	1.07196	0.638569	0.433387
JIP3276	25.758	25.2724	74.7276	0.683521	0.294102	0.389419
JIP3276	23.8483	25.5924	74.4076	1.27837	0.85892	0.419449
JIP3276	24.1617	22.8263	77.1737	1.10656	0.499155	0.607401
JIP3276	21.5831	20.0186	79.9814	1.21755	0.639419	0.578134
JIP3276	29.9792	20.6133	79.3867	0.998206	0.630447	0.367759
JIP3276	27.4914	22.9106	77.0894	1.0636	0.573623	0.48998

### Sheet: 1G
strain	domain_ant_length_percent	domain_post_length_percent	domain_post_length_percent_fromant		statistics on domain_ant_length_percent			statistics on domain_post_length_percent
JIP2005	17.6387	14.8738	85.1262		P value			P value
JIP2005	12.8523	12.0718	87.9282		0.00119			3.75e-19
JIP2005	15.9408	11.6017	88.3983
JIP2005	16.2927	11.3604	88.6396
JIP2005	17.3048	10.56	89.44
JIP2005	17.8131	14.1059	85.8941
JIP2005	17.0192	14.1013	85.8987
JIP2005	20.6224	9.09271	90.9073
JIP2005	16.6124	11.544	88.456
JIP2005	21.5658	9.62247	90.3775
JIP2005	17.692	10.3115	89.6885
JIP2005	12.9557	11.4478	88.5522
JIP2005	24.4147	11.5934	88.4066
JIP2005	23.7417	8.53465	91.4654
JIP2005	17.7763	11.7571	88.2429
JIP2005	12.4849	14.1304	85.8696
JIP2005	23.7062	10.1907	89.8093
JIP2005	12.0158	15.0233	84.9767
JIP2005	19.1256	12.2464	87.7536
JIP3209	19.1073	19.2404	80.7596
JIP3209	18.5568	21.3359	78.6641
JIP3209	19.9503	20.5612	79.4388
JIP3209	25.276	24.7607	75.2393
JIP3209	22.3422	20.5811	79.4189
JIP3209	17.6955	22.8563	77.1437
JIP3209	21.6717	20.3204	79.6796
JIP3209	19.9552	16.4798	83.5202
JIP3209	21.4649	24.7064	75.2936
JIP3209	24.3882	26.5779	73.4221
JIP3209	19.0231	23.9779	76.0221
JIP3209	22.6068	20.3048	79.6952
JIP3209	25.4535	14.7171	85.2829
JIP3209	20.823	28.5324	71.4676
JIP3209	15.48	20.6089	79.3911
JIP3209	23.8139	23.5091	76.4909
JIP3209	18.5295	22.946	77.054
JIP3209	22.2006	21.7014	78.2986
JIP3209	23.269	19.3148	80.6852
JIP2005	17.5697	11.8074	88.1926
JIP2005	18.4887	6.7423	93.2577
JIP2005	19.3078	13.8235	86.1765
JIP2005	15.0137	11.89	88.11
JIP2005	17.5327	12.7324	87.2676
JIP2005	14.2239	13.1989	86.8011
JIP2005	23.4903	13.9555	86.0445
JIP2005	17.7397	10.2765	89.7235
JIP2005	17.322	16.5984	83.4016
JIP2005	25.0155	10.7599	89.2401
JIP2005	19.5792	8.57478	91.4252
JIP2005	25.0452	16.7773	83.2227
JIP2005	21.0428	11.8554	88.1446
JIP3209	20.3735	24.0446	75.9554
JIP3209	22.6285	19.3763	80.6237
JIP3209	21.823	17.3189	82.6811
JIP3209	16.6138	20.9485	79.0515
JIP3209	17.1816	22.9874	77.0126
JIP3209	24.0441	15.7217	84.2783
JIP3209	20.6451	14.6193	85.3807
JIP3209	17.0507	26.1394	73.8606
JIP3209	21.3356	20.098	79.902
JIP3209	22.3055	20.5625	79.4375
JIP3209	17.1792	16.3181	83.6819
JIP3209	22.8111	23.6421	76.3579
JIP3209	22.1921	19.5602	80.4398
JIP3209	22.2513	23.4332	76.5668
JIP3209	21.108	15.2288	84.7712
JIP3209	20.2149	14.3378	85.6622
JIP3209	23.715	18.9371	81.0629
JIP3209	19.4391	22.2926	77.7074
JIP3209	25.3249	23.1004	76.8996

### Sheet: 5F
strain	posterior_domain_area_rawintden_denoise		statistics on posterior_domain_area_rawintden_denoise
JIP3220	2.30303e+07
JIP3220	1.33347e+07		Comparison	P value adjusted
JIP3220	2.03285e+07		JIP3220-JIP3271	3.47e-10
JIP3220	1.57885e+07
JIP3220	1.52412e+07
JIP3220	3.34917e+07
JIP3220	1.55071e+07
JIP3220	1.09088e+07
JIP3220	9.62795e+06
JIP3220	1.87377e+07
JIP3220	1.92611e+07
JIP3220	2.17947e+07
JIP3220	2.54038e+07
JIP3220	2.31992e+07
JIP3220	1.71148e+07
JIP3220	2.88531e+07
JIP3220	1.82149e+07
JIP3220	1.98531e+07
JIP3220	3.14234e+07
JIP3220	2.3029e+07
JIP3220	2.04285e+07
JIP3220	1.13024e+07
JIP3220	1.94065e+07
JIP3220	1.18518e+07
JIP3220	3.60241e+07
JIP3271	8.92329e+06
JIP3271	1.52599e+07
JIP3271	9.90343e+06
JIP3271	1.13311e+07
JIP3271	9.97727e+06
JIP3271	1.1068e+07
JIP3271	8.84939e+06
JIP3271	1.29129e+07
JIP3271	1.27039e+07
JIP3271	1.25908e+07
JIP3271	1.82052e+07
JIP3271	1.84739e+07
JIP3271	1.4956e+07
JIP3271	1.20679e+07
JIP3271	1.68259e+07
JIP3271	1.48881e+07
JIP3271	1.82686e+07
JIP3271	9.82175e+06
JIP3271	1.48431e+07
JIP3220	1.69928e+07
JIP3220	2.70312e+07
JIP3220	2.18866e+07
JIP3220	2.01112e+07
JIP3220	2.66097e+07
JIP3220	1.63494e+07
JIP3220	1.48971e+07
JIP3220	1.2012e+07
JIP3220	3.41786e+07
JIP3220	2.12584e+07
JIP3220	1.68166e+07
JIP3220	1.55352e+07
JIP3220	1.4859e+07
JIP3220	1.43052e+07
JIP3220	1.74869e+07
JIP3220	1.69297e+07
JIP3220	1.67754e+07
JIP3220	1.52041e+07
JIP3220	2.00882e+07
JIP3220	1.93853e+07
JIP3220	2.75224e+07
JIP3220	1.57131e+07
JIP3220	1.21329e+07
JIP3220	1.79871e+07
JIP3220	1.79957e+07
JIP3220	1.82969e+07
JIP3220	1.55016e+07
JIP3220	1.50405e+07
JIP3220	1.94095e+07
JIP3220	2.07365e+07
JIP3220	2.13219e+07
JIP3271	1.30808e+07
JIP3271	1.30526e+07
JIP3271	1.24109e+07
JIP3271	1.24986e+07
JIP3271	1.46277e+07
JIP3271	6.32027e+06
JIP3271	9.15966e+06
JIP3271	1.5938e+07
JIP3271	9.20822e+06
JIP3271	1.54927e+07
JIP3271	7.13629e+06
JIP3271	1.26379e+07
JIP3271	1.17183e+07
JIP3271	9.81417e+06
JIP3271	9.02494e+06
JIP3271	1.80612e+07
JIP3271	1.23834e+07
JIP3271	1.3033e+07
JIP3271	1.29574e+07
JIP3271	1.57127e+07
JIP3271	1.51742e+07
JIP3271	1.87592e+07
JIP3271	1.47457e+07
JIP3271	1.00181e+07
JIP3271	8.63223e+06
JIP3271	1.39095e+07
JIP3271	1.25168e+07
JIP3271	1.64007e+07
JIP3271	1.41903e+07
JIP3271	8.84971e+06
JIP3271	8.59681e+06
JIP3271	1.88256e+07
JIP3271	1.55155e+07
JIP3271	1.64576e+07
JIP3271	1.66264e+07
JIP3271	1.35074e+07
JIP3271	9.5513e+06

### Sheet: 5I
strain	number of cells with polarity defects	number of cells assayed	percentage of cells with polarity defects				statistics on percentage of cells with polarity defects
TU5187	0	12	0
TU5187	0	12	0				Comparison	P value adjusted
TU5187	0	12	0				JIP2165 - JIP3226	0.316229
TU5187	0	12	0				JIP2165 - JIP3341	2.36824e-14
TU5187	0	12	0				JIP3226 - JIP3341	6.48122e-19
TU5187	0	12	0				JIP2165 - TU5187	0.464428
TU5187	0	12	0				JIP3226 - TU5187	1
TU5187	0	12	0				JIP3341 - TU5187	3.8829e-19
TU5187	0	12	0
TU5187	0	12	0
TU5187	0	12	0
JIP3226	0	12	0
JIP3226	0	12	0
JIP3226	0	12	0
JIP3226	0	12	0
JIP3226	0	12	0
JIP3226	0	12	0
JIP3226	0	12	0
JIP3226	0	12	0
JIP3226	0	12	0
JIP3226	0	12	0
JIP3226	0	12	0
JIP3226	0	12	0
JIP3226	0	12	0
JIP3226	0	12	0
JIP3226	0	12	0
JIP2165	1	12	8.33333
JIP2165	0	10	0
JIP2165	0	12	0
JIP2165	0	8	0
JIP2165	1	10	10
JIP2165	0	12	0
JIP2165	0	8	0
JIP2165	0	8	0
JIP2165	0	8	0
JIP2165	0	10	0
JIP2165	0	8	0
JIP2165	0	12	0
JIP2165	1	12	8.33333
JIP2165	0	8	0
JIP2165	1	4	25
JIP2165	0	4	0
JIP2165	0	12	0
JIP3341	8	12	66.6667
JIP3341	8	12	66.6667
JIP3341	6	8	75
JIP3341	4	8	50
JIP3341	1	8	12.5
JIP3341	7	12	58.3333
JIP3341	4	6	66.6667
JIP3341	6	12	50
JIP3341	3	8	37.5
JIP3341	4	8	50
JIP3341	5	12	41.6667
JIP3341	3	12	25
JIP3341	4	4	100
JIP3341	4	8	50
JIP3341	6	12	50
JIP3341	8	12	66.6667
TU5187	0	12	0
TU5187	0	12	0
TU5187	0	12	0
TU5187	0	12	0
TU5187	0	12	0
TU5187	0	12	0
TU5187	0	12	0
TU5187	0	12	0
TU5187	0	12	0
TU5187	0	12	0
TU5187	0	12	0
TU5187	0	12	0
TU5187	0	12	0
TU5187	0	12	0
TU5187	0	12	0
TU5187	0	12	0
TU5187	0	12	0
TU5187	0	12	0
TU5187	0	12	0
TU5187	0	12	0
TU5187	0	12	0
TU5187	0	12	0
JIP3226	0	12	0
JIP3226	0	12	0
JIP3226	0	12	0
JIP3226	0	12	0
JIP3226	0	12	0
JIP3226	0	12	0
JIP3226	0	12	0
JIP3226	0	12	0
JIP3226	0	12	0
JIP3226	0	12	0
JIP3226	0	12	0
JIP3226	0	12	0
JIP3226	0	12	0
JIP3226	0	12	0
JIP3226	0	12	0
JIP3226	0	12	0
JIP3226	0	12	0
JIP2165	0	12	0
JIP2165	1	12	8.33333
JIP2165	2	12	16.6667
JIP2165	0	12	0
JIP2165	0	8	0
JIP2165	0	8	0
JIP2165	2	8	25
JIP2165	0	12	0
JIP2165	0	12	0
JIP2165	0	12	0
JIP2165	0	12	0
JIP2165	0	8	0
JIP2165	0	12	0
JIP2165	0	12	0
JIP2165	0	12	0
JIP2165	0	12	0
JIP2165	0	8	0
JIP2165	1	12	8.33333
JIP3341	6	12	50
JIP3341	3	8	37.5
JIP3341	6	12	50
JIP3341	5	12	41.6667
JIP3341	7	10	70
JIP3341	6	12	50
JIP3341	2	8	25
JIP3341	5	12	41.6667
JIP3341	6	12	50
JIP3341	7	12	58.3333
JIP3341	4	8	50
JIP3341	6	12	50
JIP3341	3	10	30
JIP3341	5	12	41.6667
JIP3341	6	10	60
JIP3341	3	8	37.5
JIP3341	3	8	37.5
JIP3341	7	12	58.3333
JIP3341	7	12	58.3333
JIP3341	5	12	41.6667
JIP3341	6	12	50
JIP3341	5	12	41.6667

### Sheet: 7C
strain	posterior_domain_area_rawintden_denoise			statistics on posterior_domain_area_rawintden_denoise
JIP3220	8.40724e+06
JIP3220	7.63144e+06			Comparison	P value adjusted
JIP3220	7.35106e+06			JIP3495 - JIP3220	0.392305
JIP3220	1.03341e+07			JIP3495 - JIP3256	0.00144071
JIP3220	8.81721e+06			JIP3220 - JIP3256	7.69509e-05
JIP3220	8.28522e+06			JIP3495 - MCP953	4.65157e-13
JIP3220	9.44466e+06			JIP3220 - MCP953	1.43119e-10
JIP3220	8.22841e+06			JIP3256 - MCP953	5.74998e-25
JIP3220	1.02165e+07
JIP3220	6.51766e+06
JIP3220	9.31784e+06
JIP3220	1.02987e+07
JIP3220	9.57477e+06
JIP3220	6.6396e+06
JIP3220	9.94708e+06
JIP3220	4.80567e+06
JIP3220	8.16006e+06
JIP3220	7.02545e+06
JIP3220	8.84071e+06
JIP3220	7.87105e+06
JIP3256	3.01338e+06
JIP3256	8.35964e+06
JIP3256	5.62334e+06
JIP3256	5.44762e+06
JIP3256	6.03171e+06
JIP3256	3.95753e+06
JIP3256	7.06396e+06
JIP3256	5.14514e+06
JIP3256	8.94748e+06
JIP3256	3.91639e+06
JIP3256	6.9401e+06
JIP3256	6.443e+06
JIP3256	6.54829e+06
JIP3256	6.34371e+06
JIP3256	4.36618e+06
JIP3256	4.84907e+06
MCP953	2.6263e+07
MCP953	2.33275e+07
MCP953	2.37598e+07
MCP953	2.46806e+07
MCP953	2.93291e+07
MCP953	2.65608e+07
MCP953	2.74049e+07
MCP953	2.34215e+07
MCP953	2.51563e+07
MCP953	2.19495e+07
MCP953	1.82632e+07
MCP953	2.67022e+07
MCP953	2.18116e+07
MCP953	2.52308e+07
MCP953	2.92293e+07
MCP953	2.78341e+07
MCP953	2.0108e+07
MCP953	2.70314e+07
MCP953	2.91265e+07
MCP953	2.5521e+07
JIP3495	9.47227e+06
JIP3495	9.29024e+06
JIP3495	7.39113e+06
JIP3495	9.56056e+06
JIP3495	5.40751e+06
JIP3495	6.96098e+06
JIP3495	6.32432e+06
JIP3495	5.59914e+06
JIP3495	1.07298e+07
JIP3495	1.04554e+07
JIP3495	1.00258e+07
JIP3495	7.99925e+06
JIP3495	8.69384e+06
JIP3495	7.21013e+06
JIP3495	6.7787e+06
JIP3495	8.63683e+06
JIP3495	8.32509e+06
JIP3495	1.10932e+07
JIP3495	5.67561e+06
JIP3495	5.70121e+06
JIP3220	6.38291e+06
JIP3220	8.54187e+06
JIP3220	5.63824e+06
JIP3220	1.11746e+07
JIP3220	9.00144e+06
JIP3220	6.51314e+06
JIP3220	1.20667e+07
JIP3220	6.01384e+06
JIP3220	1.10126e+07
JIP3220	1.083e+07
JIP3220	7.37889e+06
JIP3220	8.78601e+06
JIP3220	9.13116e+06
JIP3220	1.17472e+07
JIP3220	8.9095e+06
JIP3220	1.00362e+07
JIP3220	9.07982e+06
JIP3220	1.01473e+07
JIP3220	6.42512e+06
JIP3220	9.12299e+06
JIP3220	1.47037e+07
JIP3220	9.65724e+06
JIP3220	7.19964e+06
JIP3220	7.78866e+06
JIP3256	4.75592e+06
JIP3256	6.87202e+06
JIP3256	5.90928e+06
JIP3256	5.16409e+06
JIP3256	5.98893e+06
JIP3256	9.30855e+06
JIP3256	8.2957e+06
JIP3256	6.79208e+06
JIP3256	2.56084e+06
JIP3256	5.81379e+06
JIP3256	5.56097e+06
JIP3256	9.54137e+06
JIP3256	5.22848e+06
JIP3256	7.00868e+06
JIP3256	6.78691e+06
JIP3256	6.08156e+06
JIP3256	5.47196e+06
JIP3256	4.74219e+06
JIP3256	4.46522e+06
MCP953	2.33372e+07
MCP953	2.87027e+07
MCP953	3.2492e+07
MCP953	3.70633e+07
MCP953	2.91984e+07
MCP953	2.03933e+07
MCP953	3.59951e+07
MCP953	3.42692e+07
MCP953	3.06291e+07
MCP953	3.38915e+07
MCP953	3.19526e+07
MCP953	2.5304e+07
MCP953	2.90662e+07
MCP953	2.87442e+07
MCP953	3.44495e+07
MCP953	2.16681e+07
MCP953	2.12847e+07
MCP953	3.0603e+07
MCP953	3.74498e+07
MCP953	3.14617e+07
MCP953	2.95627e+07
MCP953	2.97211e+07
MCP953	2.9957e+07
MCP953	3.00093e+07
MCP953	3.38606e+07
MCP953	2.86022e+07
MCP953	2.44287e+07
JIP3495	7.29145e+06
JIP3495	7.60258e+06
JIP3495	7.75325e+06
JIP3495	5.97202e+06
JIP3495	1.17679e+07
JIP3495	9.31098e+06
JIP3495	8.02298e+06
JIP3495	8.80729e+06
JIP3495	6.57139e+06
JIP3495	7.55715e+06
JIP3495	7.84762e+06
JIP3495	6.94542e+06
JIP3495	1.02487e+07
JIP3495	8.32874e+06
JIP3495	5.61524e+06
JIP3495	9.38451e+06
JIP3495	8.44401e+06
JIP3495	7.3428e+06
JIP3495	5.57964e+06
JIP3495	8.44722e+06
JIP3495	9.5095e+06
JIP3495	1.13183e+07
JIP3495	1.16183e+07

### Sheet: 8C, 8D
strain	anterior_domain_length_percent	posterior_domain_length_percent	posterior_domain_length_percent_fromant	anterior_domain_area_rawintden_denoise	posterior_domain_area_rawintden_denoise	fluo_totale_denoise		statistics on anterior_domain_length_percent			statistics on posterior_domain_length_percent_fromant			statistics on anterior_domain_area_rawintden_denoise			statistics on posterior_domain_area_rawintden_denoise			statistics on fluo_totale_denoise
JIP3295	10.29	0	100	1.33492e+06	0	1.33492e+06
JIP3295	8.30871	0	100	1.12703e+06	0	1.12703e+06		Comparison	P value adjusted		Comparison	P value adjusted		Comparison	P value adjusted		Comparison	P value adjusted		Comparison	P value adjusted
JIP3295	9.87949	0	100	1.53935e+06	0	1.53935e+06		JIP3295 - JIP3296	5.98964e-06		JIP3295 - JIP3296	2.30001e-06		JIP3295 - JIP3296	5.40082e-06		JIP3295 - JIP3296	4.8762e-06		JIP3295 - JIP3296	1.16128e-05
JIP3295	11.3183	4.75053	95.2495	1.58428e+06	616440	2.20072e+06		JIP3295 - JIP3307	3.26946e-17		JIP3295 - JIP3307	2.65908e-17		JIP3295 - JIP3307	3.89342e-17		JIP3295 - JIP3307	7.56493e-18		JIP3295 - JIP3307	1.04033e-17
JIP3295	9.61902	2.11047	97.8895	1.36008e+06	85630.2	1.44571e+06		JIP3296 - JIP3307	0.000205395		JIP3296 - JIP3307	0.000393979		JIP3296 - JIP3307	0.000241032		JIP3296 - JIP3307	0.000126385		JIP3296 - JIP3307	6.98711e-05
JIP3295	6.40988	0	100	949552	0	949552
JIP3295	10.0273	0	100	2.16368e+06	0	2.16368e+06
JIP3295	9.74232	0	100	2.39402e+06	0	2.39402e+06
JIP3296	16.1448	19.1351	80.8649	5.29908e+06	5.12149e+06	1.04206e+07
JIP3296	19.5977	18.7764	81.2236	1.15938e+07	4.66255e+06	1.62564e+07
JIP3296	18.8967	17.5284	82.4716	8.48858e+06	4.56679e+06	1.30554e+07
JIP3296	20.3837	13.7922	86.2078	1.00029e+07	3.61266e+06	1.36156e+07
JIP3296	19.2779	19.192	80.808	9.68205e+06	4.2503e+06	1.39324e+07
JIP3296	19.4294	17.6857	82.3143	1.11045e+07	3.97742e+06	1.50819e+07
JIP3296	26.6189	15.704	84.296	1.07846e+07	5.60656e+06	1.63912e+07
JIP3296	17.802	12.8189	87.1811	7.67544e+06	4.94669e+06	1.26221e+07
JIP3296	16.9915	11.8104	88.1896	4.93181e+06	3.46695e+06	8.39876e+06
JIP3296	17.9562	19.2188	80.7812	1.18718e+07	4.31181e+06	1.61836e+07
JIP3296	21.1003	13.1311	86.8689	6.49525e+06	4.31024e+06	1.08055e+07
JIP3307	25.9549	24.1749	75.8251	1.6521e+07	1.05625e+07	2.70835e+07
JIP3307	26.6578	18.3021	81.6979	1.25658e+07	1.17923e+07	2.43581e+07
JIP3307	25.1451	29.8582	70.1418	1.65277e+07	1.45105e+07	3.10382e+07
JIP3307	22.2785	28.3092	71.6908	1.19793e+07	1.32143e+07	2.51936e+07
JIP3307	22.0679	21.2723	78.7277	1.3137e+07	7.59986e+06	2.07368e+07
JIP3307	27.9399	26.5182	73.4818	1.67982e+07	1.06666e+07	2.74648e+07
JIP3307	23.3264	22.5208	77.4792	1.32591e+07	1.47525e+07	2.80116e+07
JIP3307	21.4647	28.6101	71.3899	1.50455e+07	1.00614e+07	2.51068e+07
JIP3307	20.4381	23.7571	76.2429	1.30059e+07	1.05433e+07	2.35492e+07
JIP3307	24.7175	24.949	75.051	1.45153e+07	1.13055e+07	2.58208e+07
JIP3307	25.0377	21.5836	78.4164	1.36385e+07	7.51837e+06	2.11569e+07
JIP3307	24.6276	25.2741	74.7259	1.4568e+07	8.55676e+06	2.31248e+07
JIP3307	25.2639	26.2199	73.7801	1.10207e+07	1.48051e+07	2.58258e+07
JIP3295	7.78379	0	100	1.25217e+06	0	1.25217e+06
JIP3295	7.82901	0	100	759616	0	759616
JIP3295	8.13054	0	100	1.53194e+06	0	1.53194e+06
JIP3295	9.6805	0	100	1.50422e+06	0	1.50422e+06
JIP3295	8.54457	0	100	1.11845e+06	0	1.11845e+06
JIP3295	8.07508	0	100	1.30781e+06	0	1.30781e+06
JIP3295	10.3726	0	100	994381	0	994381
JIP3295	6.94861	0	100	677369	0	677369
JIP3295	9.83465	0	100	1.19378e+06	0	1.19378e+06
JIP3295	9.74834	0	100	899620	0	899620
JIP3295	6.93066	0	100	1.05282e+06	0	1.05282e+06
JIP3295	9.11569	0	100	1.51699e+06	0	1.51699e+06
JIP3295	7.80311	0	100	1.30481e+06	0	1.30481e+06
JIP3295	10.2243	0	100	1.00881e+06	0	1.00881e+06
JIP3295	13.355	0	100	3.35655e+06	0	3.35655e+06
JIP3295	6.98657	0	100	1.41913e+06	0	1.41913e+06
JIP3295	9.1385	0	100	1.29703e+06	0	1.29703e+06
JIP3295	9.38834	5.03977	94.9602	1.22767e+06	754649	1.98232e+06
JIP3295	6.0466	0	100	1.45908e+06	0	1.45908e+06
JIP3295	8.94612	0	100	873353	0	873353
JIP3295	10.0956	0	100	1.44807e+06	0	1.44807e+06
JIP3295	9.09704	0	100	607508	0	607508
JIP3295	9.61712	0	100	1.65697e+06	0	1.65697e+06
JIP3296	20.0298	14.441	85.559	8.72887e+06	3.25002e+06	1.19789e+07
JIP3296	15.3919	18.3412	81.6588	8.2622e+06	3.57368e+06	1.18359e+07
JIP3296	19.3469	14.4024	85.5976	8.87144e+06	3.48978e+06	1.23612e+07
JIP3296	20.666	16.2363	83.7637	6.84434e+06	2.61383e+06	9.45818e+06
JIP3296	19.0568	16.2202	83.7798	9.51874e+06	5.63378e+06	1.51525e+07
JIP3296	19.5763	12.9155	87.0845	7.94334e+06	4.56243e+06	1.25058e+07
JIP3296	17.8643	12.9065	87.0935	9.52887e+06	2.97182e+06	1.25007e+07
JIP3296	19.2842	16.0746	83.9254	1.06268e+07	3.18879e+06	1.38156e+07
JIP3296	18.2931	16.9283	83.0717	5.4557e+06	2.53805e+06	7.99375e+06
JIP3296	19.5437	16.7395	83.2605	7.56041e+06	6.1643e+06	1.37247e+07
JIP3296	18.7917	18.1188	81.8812	7.4549e+06	4.71518e+06	1.21701e+07
JIP3296	19.3825	16.9057	83.0943	9.56552e+06	4.08959e+06	1.36551e+07
JIP3296	18.9778	16.3052	83.6948	4.90667e+06	4.3812e+06	9.28786e+06
JIP3296	17.5663	12.852	87.148	3.71545e+06	1.81741e+06	5.53286e+06
JIP3296	17.462	18.7944	81.2056	6.10639e+06	1.58465e+06	7.69104e+06
JIP3296	19.1631	14.2505	85.7495	5.81739e+06	2.85469e+06	8.67208e+06
JIP3296	18.0847	15.4189	84.5811	5.36233e+06	2.78171e+06	8.14404e+06
JIP3307	21.0922	11.9927	88.0073	8.35972e+06	4.64523e+06	1.3005e+07
JIP3307	17.2771	17.6272	82.3728	8.96317e+06	7.22478e+06	1.61879e+07
JIP3307	24.0107	25.4302	74.5698	1.49867e+07	9.89835e+06	2.48851e+07
JIP3307	23.9374	21.3664	78.6336	1.03422e+07	6.44806e+06	1.67902e+07
JIP3307	24.3879	23.504	76.496	1.35953e+07	9.32217e+06	2.29174e+07
JIP3307	25.5745	28.346	71.654	1.54258e+07	1.49117e+07	3.03376e+07
JIP3307	20.6846	20.0423	79.9577	1.30371e+07	8.70114e+06	2.17382e+07
JIP3307	24.2626	23.2079	76.7921	1.54604e+07	1.12092e+07	2.66696e+07
JIP3307	22.9801	14.9336	85.0664	1.02973e+07	3.80991e+06	1.41072e+07
JIP3307	25.2124	29.4825	70.5175	1.31807e+07	8.64837e+06	2.18291e+07
JIP3307	22.1286	25.339	74.661	1.63432e+07	7.85477e+06	2.4198e+07
JIP3307	21.5508	22.1798	77.8202	9.21831e+06	1.06396e+07	1.98579e+07
JIP3307	22.4107	22.5585	77.4415	1.04387e+07	4.12089e+06	1.45596e+07
JIP3307	26.4968	14.5803	85.4197	1.05825e+07	4.65497e+06	1.52375e+07
JIP3307	28.2357	19.7541	80.2459	1.54167e+07	9.69796e+06	2.51147e+07
JIP3307	21.5619	21.2317	78.7683	1.24586e+07	8.30412e+06	2.07627e+07
JIP3307	21.8608	20.2735	79.7265	1.08557e+07	4.62395e+06	1.54797e+07

### Sheet: S6E
strain	posterior_domain_anterior_border_percent	posterior_domain_anterior_border_percent_fromant		Kruskal-Wallis rank sum test on posterior_domain_anterior_border_percent_fromant
JIP3220	25.4472	74.5528		p-value = 0.6731
JIP3220	32.6267	67.3733
JIP3220	32.9098	67.0902
JIP3220	35.0256	64.9744
JIP3220	33.5649	66.4351
JIP3220	30.4729	69.5271
JIP3220	22.0089	77.9911
JIP3220	28.874	71.126
JIP3220	34.3151	65.6849
JIP3220	29.0399	70.9601
JIP3220	36.3991	63.6009
JIP3220	32.9017	67.0983
JIP3220	29.2124	70.7876
JIP3220	27.7149	72.2851
JIP3220	28.2915	71.7085
JIP3220	29.7403	70.2597
JIP3220	33.2474	66.7526
MCP1023	34.7587	65.2413
MCP1023	34.7785	65.2215
MCP1023	25.6096	74.3904
MCP1023	28.1189	71.8811
MCP1023	33.5099	66.4901
MCP1023	26.1757	73.8243
MCP1023	30.0235	69.9765
MCP1023	29.8815	70.1185
MCP1023	32.4599	67.5401
MCP1023	28.0533	71.9467
MCP1023	27.7871	72.2129
MCP1023	33.0306	66.9694
MCP1023	38.0238	61.9762
MCP1023	32.025	67.975
MCP738	33.811	66.189
MCP738	38.6994	61.3006
MCP738	34.2002	65.7998
MCP738	30.3271	69.6729
MCP738	25.6872	74.3128
MCP738	31.2847	68.7153
MCP738	31.9266	68.0734
MCP738	35.2103	64.7897
MCP738	24.2181	75.7819
MCP738	30.2734	69.7266
MCP738	38.269	61.731
MCP738	17.8338	82.1662
MCP738	23.8559	76.1441
MCP738	29.5046	70.4954
JIP3459	34.3695	65.6305
JIP3459	35.9745	64.0255
JIP3459	39.9393	60.0607
JIP3459	28.4297	71.5703
JIP3459	35.1223	64.8777
JIP3459	31.2849	68.7151
JIP3459	32.0202	67.9798
JIP3459	28.8097	71.1903
JIP3459	29.1002	70.8998
JIP3459	31.666	68.334
JIP3459	32.4889	67.5111
JIP3459	29.1405	70.8595
JIP3459	27.941	72.059
JIP3459	34.2338	65.7662
JIP3459	40.7385	59.2615
JIP3459	34.9083	65.0917
JIP3459	19.5848	80.4152
JIP3459	30.1318	69.8682
JIP3459	31.4769	68.5231
JIP3220	31.9268	68.0732
JIP3220	33.7962	66.2038
JIP3220	29.7062	70.2938
JIP3220	27.9909	72.0091
JIP3220	36.9962	63.0038
JIP3220	24.0407	75.9593
JIP3220	34.0666	65.9334
JIP3220	30.6022	69.3978
JIP3220	34.825	65.175
JIP3220	32.8664	67.1336
JIP3220	23.765	76.235
JIP3220	25.6931	74.3069
JIP3220	32.8908	67.1092
JIP3220	38.3052	61.6948
JIP3220	26.8571	73.1429
MCP1023	32.7814	67.2186
MCP1023	23.1258	76.8742
MCP1023	34.1999	65.8001
MCP1023	33.2591	66.7409
MCP1023	31.3006	68.6994
MCP1023	31.7193	68.2807
MCP1023	26.5044	73.4956
MCP1023	25.5913	74.4087
MCP1023	30.7578	69.2422
MCP1023	37.0813	62.9187
MCP1023	38.6092	61.3908
MCP1023	29.6522	70.3478
MCP1023	34.8875	65.1125
MCP1023	35.4176	64.5824
MCP1023	21.4011	78.5989
MCP1023	29.8999	70.1001
MCP1023	29.7487	70.2513
MCP1023	30.6341	69.3659
MCP738	41.2033	58.7967
MCP738	32.8164	67.1836
MCP738	30.2505	69.7495
MCP738	28.972	71.028
MCP738	33.151	66.849
MCP738	31.8601	68.1399
MCP738	30.1029	69.8971
MCP738	19.2103	80.7897
MCP738	32.1944	67.8056
MCP738	36.1958	63.8042
MCP738	38.7027	61.2973
MCP738	38.4793	61.5207
MCP738	31.5672	68.4328
MCP738	31.8492	68.1508
MCP738	37.7976	62.2024
MCP738	31.9247	68.0753
MCP738	34.0476	65.9524
JIP3459	28.0315	71.9685
JIP3459	35.3158	64.6842
JIP3459	35.6979	64.3021
JIP3459	28.5098	71.4902
JIP3459	32.208	67.792
JIP3459	31.854	68.146
JIP3459	27.7724	72.2276
JIP3459	29.5113	70.4887
JIP3459	30.3777	69.6223
JIP3459	28.7672	71.2328
JIP3459	32.4601	67.5399
JIP3459	35.9283	64.0717
JIP3459	28.6032	71.3968
JIP3459	29.275	70.725
JIP3459	34.445	65.555
JIP3459	35.8485	64.1515
JIP3459	32.8592	67.1408
JIP3459	31.0685	68.9315
JIP3459	31.0684	68.9316

### Sheet: S6F
strain	posterior_domain_area_rawintden_denoise		statistics (anova)
JIP3220	1.69763e+07
JIP3220	2.51814e+07		P value
JIP3220	3.60345e+07		0.331
JIP3220	3.97705e+07
JIP3220	2.89522e+07
JIP3220	4.49779e+07
JIP3220	2.04312e+07
JIP3220	5.05439e+07
JIP3220	2.0349e+07
JIP3220	2.43388e+07
JIP3220	2.0095e+07
JIP3220	3.36279e+07
JIP3220	3.35623e+07
JIP3220	4.17255e+07
JIP3220	3.79032e+07
JIP3220	3.42123e+07
JIP3220	4.08904e+07
MCP1023	2.46015e+07
MCP1023	2.49276e+07
MCP1023	3.1007e+07
MCP1023	4.14793e+07
MCP1023	4.49063e+07
MCP1023	3.95272e+07
MCP1023	3.94421e+07
MCP1023	3.83239e+07
MCP1023	4.20249e+07
MCP1023	3.40673e+07
MCP1023	3.17417e+07
MCP1023	3.93646e+07
MCP1023	3.51622e+07
MCP738	3.87081e+07
MCP738	4.5586e+07
MCP738	4.8011e+07
MCP738	4.67922e+07
MCP738	4.0652e+07
MCP738	4.30591e+07
MCP738	5.8333e+07
MCP738	2.12895e+07
MCP738	4.94644e+07
MCP738	2.99045e+07
MCP738	3.40153e+07
MCP738	3.61402e+07
MCP738	3.97325e+07
JIP3459	3.69183e+07
JIP3459	3.62325e+07
JIP3459	3.16755e+07
JIP3459	3.45843e+07
JIP3459	4.44327e+07
JIP3459	4.05451e+07
JIP3459	3.73177e+07
JIP3459	3.47924e+07
JIP3459	4.6427e+07
JIP3459	1.75918e+07
JIP3459	4.85093e+07
JIP3459	2.88094e+07
JIP3220	3.96028e+07
JIP3220	3.9876e+07
JIP3220	3.74596e+07
JIP3220	4.13037e+07
JIP3220	4.36842e+07
JIP3220	5.01732e+07
JIP3220	3.13551e+07
JIP3220	4.60129e+07
JIP3220	4.09623e+07
JIP3220	2.57511e+07
JIP3220	3.10141e+07
JIP3220	2.9738e+07
JIP3220	2.37676e+07
MCP1023	3.39616e+07
MCP1023	3.99191e+07
MCP1023	3.79376e+07
MCP1023	3.07102e+07
MCP1023	3.06151e+07
MCP1023	3.19923e+07
MCP1023	5.03069e+07
MCP1023	4.4521e+07
MCP1023	3.64954e+07
MCP1023	2.73682e+07
MCP1023	3.38533e+07
MCP1023	5.25832e+07
MCP1023	4.35799e+07
MCP1023	3.84405e+07
MCP1023	4.68952e+07
MCP1023	4.80467e+07
MCP1023	3.16445e+07
MCP1023	4.03946e+07
MCP1023	5.04509e+07
MCP738	2.72301e+07
MCP738	3.51296e+07
MCP738	2.14763e+07
MCP738	5.11282e+07
MCP738	3.81967e+07
MCP738	2.34594e+07
MCP738	3.58957e+07
MCP738	9.6786e+06
MCP738	4.19181e+07
MCP738	3.35279e+07
MCP738	3.70649e+07
MCP738	5.04483e+07
MCP738	3.99317e+07
MCP738	3.19232e+07
MCP738	3.31897e+07
MCP738	4.66146e+07
JIP3459	2.93122e+07
JIP3459	5.34479e+07
JIP3459	3.97578e+07
JIP3459	3.56221e+07
JIP3459	3.67602e+07
JIP3459	3.6122e+07
JIP3459	1.88148e+07
JIP3459	3.55269e+07
JIP3459	4.35059e+07
JIP3459	5.23875e+07
JIP3459	5.3094e+07
JIP3459	3.70059e+07
JIP3459	3.89636e+07
JIP3459	3.61748e+07
JIP3459	4.17695e+07
