## Supplementary Table 1 for "PZLS-1/PDZRN controls muscle polarity downstream of Wnt-Ror-Dvl signalling in *C. elegans* muscles"

### Sheet: Feuil1
Figure	Strain	Genotype
1A, S1B	JIP2296	sgcb-1(bln773[sgcb-1::mNeonGreen]) II
1A, S1B	JIP3102	sgcb-1(bln773[sgcb-1::mNeonGreen]) II ; pzls-1(bln1116[indel]) IV
1D, 1E, S1C, S1D	JIP3185	twk-12(bab639[twk-12::wrmSC]) V ; twk-28(u1049[mNeonGreen::N-ter]) X
1D, 1E, S1C, S1D	JIP3205	pzls-1(bln1116[indel]) IV ; twk-12(bab639[twk-12::wrmSC]) V ; twk-28(u1049[mNeonGreen::N-ter]) X
1D, 1E, S1C, S1D	JIP3276	dsh-1(ok1445[dsh-1 INDEL]) II ; twk-12(bab639[twk-12::wrmSC]) V ; twk-28(u1049[mNeonGreen::N-ter]) X
1F, 1G	JIP2005	slo-1(cim105) twk-12(syb466) V
1F, 1G	JIP3209	pzls-1(bln1116[indel]) IV ; twk-12(syb466[wrmScarlet::N-ter]) V ; slo-1(cim105[slo-1::GFP]) V
1H	JIP3388	pat-2(bab220[PAT-2::BFP]) III ; tmc-1(Cas9Is1[tmc-1::GFP;Prps-0::HygR::unc54]) X
1H	JIP3390	pat-2(bab220[PAT-2::BFP]) III ; pzls-1(bln1116[indel]) IV ; tmc-1(Cas9Is1[tmc-1::GFP;Prps-0::HygR::unc54]) X
1H	JIP3391	dsh-1(ok1445[dsh-1 INDEL]) II ; pat-2(bab220[PAT-2::BFP]) III ; tmc-1(Cas9Is1[tmc-1::GFP;Prps-0::HygR::unc54]) X
S1A	JIP5526	sgcb-1(bln773[sgcb-1::mNeonGreen]) II ; twk-28(bln692[wrmScarlet::twk-28]) X
S1A	JIP5551	sgcb-1(bln773[sgcb-1::mNeonGreen]) II ; pzls-1(bln1068[Pro321Leu]) ; twk-28(bln692[wrmScarlet::twk-28]) X
S1A	JIP5552	sgcb-1(bln773[sgcb-1::mNeonGreen]) II ; pzls-1(bln1069[Gln254*]) ; twk-28(bln692[wrmScarlet::twk-28]) X
2A	JIP3194	pzls-1(bln1150[Q136::degron::linker::wrmScarlet::linker::P137]) IV ; twk-28(u1049[mNeonGreen::N-ter]) X
2B	JIP3290	pat-2(bab220[PAT-2::BFP]) III ; pzls-1(bln1159[Q136::linker::mNeongreen::linker::P137]) IV
2C	JIP3230	sgcb-1(bln753[sgcb-1::wrmScarlet]) II ; pzls-1(bln1159[Q136::linker::mNeongreen::linker::P137]) IV
2C	JIP3333	sgcb-1(bln753[sgcb-1::wrmScarlet]) II ; pzls-1(bln1116[indel]) IV
2C, S2C	JIP3393	sgcb-1(bln753[sgcb-1::wrmScarlet]) II ; pzls-1(bln1116[indel]) IV ; blnTi35[miniMOS_Pmyo-3::mNeongreen::C50F7.6 cDNA] ?
S2B	JIP3247	pzls-1(bab688[pzls-1::sl2::gfp]) IV
S2C	JIP3392	sgcb-1(bln753[sgcb-1::wrmScarlet]) II ; pzls-1(bln1116[indel]) IV ; blnTi34[miniMOS_Pmyo-3::mNeongreen::C50F7.6 cDNA] ?
S2C	JIP3394	sgcb-1(bln753[sgcb-1::wrmScarlet]) II ; pzls-1(bln1116[indel]) IV ; blnTi36[miniMOS_Pmyo-3::mNeongreen::C50F7.6 cDNA] ?
S2C	JIP3395	sgcb-1(bln753[sgcb-1::wrmScarlet]) II ; pzls-1(bln1116[indel]) IV ; blnTi37[miniMOS_Pmyo-3::mNeongreen::C50F7.6 cDNA] ?
3A	JIP3220	pzls-1(bln1159[Q136::linker::mNeongreen::linker::P137]) IV ; twk-12(bab639[twk-12::wrmSC]) V
3A	JIP3281	cam-1(gm122[Q259Ochre]) II ; pzls-1(bln1159[Q136::linker::mNeongreen::linker::P137]) IV ; twk-12(bab639[twk-12::wrmSC]) V
3A	JIP3302	pzls-1(bln1159[Q136::linker::mNeongreen::linker::P137]) IV ; egl-20(bln1198[P21*]) IV ; twk-12(bab639[twk-12::wrmSC]) V
3B	JIP3220	pzls-1(bln1159[Q136::linker::mNeongreen::linker::P137]) IV ; twk-12(bab639[twk-12::wrmSC]) V
3B	JIP3224	dsh-1(ok1445[dsh-1 INDEL]) II ; pzls-1(bln1159[Q136::linker::mNeongreen::linker::P137]) IV ; twk-12(bab639[twk-12::wrmSC]) V
3C	MCP365	dsh-1(bab365) II
3C	JIP3171	dsh-1(bab365[dsh-1::degron::mNeonGreen]) II ; pzls-1(bln1116[indel]) IV
3D	JIP3326	dsh-1(bab803[dsh-1 Pro606::degron::wrmSC::Gly607]) II ; pat-2(bab220[PAT-2::BFP]) III ; pzls-1(bln1159[Q136::linker::mNeongreen::linker::P137]) IV
3E	JIP3342	blnTi9[Pmyo-3::wrmScarlet::rab-5] ? ; pat-2(bab220[PAT-2::BFP]) III ; pzls-1(bln1159[Q136::linker::mNeongreen::linker::P137]) IV
3E	JIP3351	blnTi18[Pmyo-3::wrmScarlet::rab-7] ? ; pat-2(bab220[PAT-2::BFP]) III ; pzls-1(bln1159[Q136::linker::mNeongreen::linker::P137]) IV
3E	JIP3357	blnTi24[Pmyo-3::wrmScarlet::rab-11] ? ; pat-2(bab220[PAT-2::BFP]) III ; pzls-1(bln1159[Q136::linker::mNeongreen::linker::P137]) IV
S3A	JIP3552	dsh-1(bab803[dsh-1 Pro606::degron::wrmSC::Gly607]) II ; pat-2(bab220[PAT-2::BFP]) III ; egl-20(cp221[egl-20::mNG^3xFlag]) IV
4B	TU5187	twk-28(u1049) X
4B	JIP3181	pzls-1(bln1151[S323>A T324>A S330>A]) IV ; twk-28(u1049[mNeonGreen::N-ter]) X
4C	JIP3220	pzls-1(bln1159[Q136::linker::mNeongreen::linker::P137]) IV ; twk-12(bab639[twk-12::wrmSC]) V
4C	JIP3256	pzls-1(bln1159bln1229[Q136::linker::mNeongreen::linker::P137;S323>A T324>A S330>A]) IV ; twk-12(bab639[twk-12::wrmSC]) V
4D	JIP3406	dsh-1(bab803[dsh-1 Pro606::degron::wrmSC::Gly607]) II ; pat-2(bab220[PAT-2::BFP]) III ; pzls-1(bln1159bln1229[Q136::linker::mNeongreen::linker::P137;S323>A T324>A S330>A]) IV
4E	JIP3224	dsh-1(ok1445[dsh-1 INDEL]) II ; pzls-1(bln1159[Q136::linker::mNeongreen::linker::P137]) IV ; twk-12(bab639[twk-12::wrmSC]) V
4E	JIP3278	dsh-1(ok1445[dsh-1 INDEL]) II ; pzls-1(bln1159bln1229[Q136::linker::mNeongreen::linker::P137;S323>A T324>A S330>A]) IV ; twk-12(bab639[twk-12::wrmSC]) V
5A	JIP3326	dsh-1(bab803[dsh-1 Pro606::degron::wrmSC::Gly607]) II ; pat-2(bab220[PAT-2::BFP]) III ; pzls-1(bln1159[Q136::linker::mNeongreen::linker::P137]) IV
5A	JIP3560	dsh-1(bab803bln1227[ΔPDZ (D300-K389 on isoform a) ; Pro606::degron::wrmSC::Gly607]) II ; pat-2(bab220[PAT-2::BFP]) III ; pzls-1(bln1159[Q136::linker::mNeongreen::linker::P137]) IV
5C	TU5187	twk-28(u1049) X
5C	JIP3226	pzls-1(bln1143[del SVTTV]) IV ; twk-28(u1049[mNeonGreen::N-ter]) X
5D	JIP3455	dsh-1(bab803[dsh-1 Pro606::degron::wrmSC::Gly607]) II ; pat-2(bab220[PAT-2::BFP]) III ; pzls-1(bln1159bln1236[Q136::linker::mNeongreen::linker::P137; ΔSVTTV]) IV
5E, 5F	JIP3220	pzls-1(bln1159[Q136::linker::mNeongreen::linker::P137]) IV ; twk-12(bab639[twk-12::wrmSC]) V
5E, 5F	JIP3271	pzls-1(bln1159bln1236[Q136::linker::mNeongreen::linker::P137; ΔSVTTV]) IV ; twk-12(bab639[twk-12::wrmSC]) V
5G	JIP3220	pzls-1(bln1159[Q136::linker::mNeongreen::linker::P137]) IV ; twk-12(bab639[twk-12::wrmSC]) V
5G	JIP3281	cam-1(gm122[Q259Ochre]) II ; pzls-1(bln1159[Q136::linker::mNeongreen::linker::P137]) IV ; twk-12(bab639[twk-12::wrmSC]) V
5H, 5I	TU5187	twk-28(u1049) X
5H, 5I	JIP3226	pzls-1(bln1143[del SVTTV]) IV ; twk-28(u1049[mNeonGreen::N-ter]) X
5H, 5I	JIP2165	cam-1(gm122[Q259Ochre]) II ; twk-28(u1049[mNeonGreen::N-ter]) X
5H, 5I	JIP3341	cam-1(gm122[Q259Ochre]) II ; pzls-1(bln1143[del SVTTV]) IV ; twk-28(u1049[mNeonGreen::N-ter]) X
S4A	JIP3463	dsh-1(bab803[dsh-1 Pro606::degron::wrmSC::Gly607]) II ; pat-2(bab220[PAT-2::BFP]) III ; twk-28(u1049[mNeonGreen::N-ter]) X
S4A	JIP3588	dsh-1(bab803bln1227[ΔPDZ (D300-K389 on isoform a) ; Pro606::degron::wrmSC::Gly607]) II ; pat-2(bab220[PAT-2::BFP]) III ; twk-28(u1049[mNeonGreen::N-ter]) X
6C, S5C	MCP750	pzls-1(bln1159bab750[Q136::linker::mNeongreen::linker::P137; ΔY284-P302, replaced by GASG]) IV ; twk-12(bab639[twk-12::wrmSC]) V
6D	JIP3367	pzls-1(bln1203[ΔY284-P302, replaced by GASG]) IV ; twk-28(u1049[mNeonGreen::N-ter]) X
6E	TU5187	twk-28(u1049) X
6E	JIP3472	pzls-1(bln1209[W286E]) IV ; twk-28(u1049[mNeonGreen::N-ter]) X
6E	JIP3474	pzls-1(bln1211[W286G]) IV ; twk-28(u1049[mNeonGreen::N-ter]) X
6F, S5B	JIP3326	dsh-1(bab803[dsh-1 Pro606::degron::wrmSC::Gly607]) II ; pat-2(bab220[PAT-2::BFP]) III ; pzls-1(bln1159[Q136::linker::mNeongreen::linker::P137]) IV
6F, S5B	JIP3500	dsh-1(bab803[dsh-1 Pro606::degron::wrmSC::Gly607]) II ; pat-2(bab220[PAT-2::BFP]) III ; pzls-1(bln1159bln1215[Q136::linker::mNeongreen::linker::P137;W286E]) IV
6F, S5B	JIP3503	dsh-1(bab803[dsh-1 Pro606::degron::wrmSC::Gly607]) II ; pat-2(bab220[PAT-2::BFP]) III ; pzls-1(bln1159bln1218[Q136::linker::mNeongreen::linker::P137;W286G]) IV
S5C	JIP3224	dsh-1(ok1445[dsh-1 INDEL]) II ; pzls-1(bln1159[Q136::linker::mNeongreen::linker::P137]) IV ; twk-12(bab639[twk-12::wrmSC]) V
7B, 7C	JIP3220	pzls-1(bln1159[Q136::linker::mNeongreen::linker::P137]) IV ; twk-12(bab639[twk-12::wrmSC]) V
7B, 7C	MCP953	pzls-1(bln1159bab953[Q136::linker::mNeongreen::linker::P137;ΔARD(D54-D74)]) IV ; twk-12(bab639[twk-12::wrmSC]) V
7B	JIP3224	dsh-1(ok1445[dsh-1 INDEL]) II ; pzls-1(bln1159[Q136::linker::mNeongreen::linker::P137]) IV ; twk-12(bab639[twk-12::wrmSC]) V
7B	JIP3506	dsh-1(ok1445[dsh-1 INDEL]) II ; pzls-1(bln1159bab953[Q136::linker::mNeongreen::linker::P137;ΔARD(D54-D74)]) IV ; twk-12(bab639[twk-12::wrmSC]) V
7B, 7C	JIP3256	pzls-1(bln1159bln1229[Q136::linker::mNeongreen::linker::P137;S323>A T324>A S330>A]) IV ; twk-12(bab639[twk-12::wrmSC]) V
7B, 7C	JIP3495	pzls-1(bln1159bab953bln1241[Q136::linker::mNeongreen::linker::P137; ΔARD(D54-D74); S323>A T324>A S330>A ]) IV ; twk-12(bab639[twk-12::wrmSC]) V
8A	MCP734	twk-12(bab639[twk-12::wrmSC]) V ; vab-8(bab734[KO]) V ; twk-28(u1049[mNeonGreen::N-ter]) X
8B, 8C, 8D	JIP3295	pat-2(bab220[PAT-2::BFP]) III ; vab-8(bab713[vab-8::linkerGAS::mNG]) V
8B, 8C, 8D	JIP3296	pat-2(bab220[PAT-2::BFP]) III ; pzls-1(bln1116[indel]) IV ; vab-8(bab713[vab-8::linkerGAS::mNG]) V
8B, 8C, 8D, 8H	JIP3307	dsh-1(ok1445[dsh-1 INDEL]) II ; pat-2(bab220[PAT-2::BFP]) III ; vab-8(bab713[vab-8::linkerGAS::mNG]) V
8F, S6C	JIP3387	sgcb-1(bln753[sgcb-1::wrmScarlet]) II ; pat-2(bab220[PAT-2::BFP]) III ; vab-8(bab713[vab-8::linkerGAS::mNG]) V
8F, S6C	JIP3409	sgcb-1(bln753[sgcb-1::wrmScarlet]) II ; pat-2(bab220[PAT-2::BFP]) III ; vab-8(bab713bln1162[vab-8(deletion position S430-T480 on vab-8c)::linkerGAS::mNG]) V
8F, 8H, S6C	JIP3412	sgcb-1(bln753[sgcb-1::wrmScarlet]) II ; pat-2(bab220[PAT-2::BFP]) III ; vab-8(bab713bln1165[vab-8(deletion position S430-Cter on vab-8c)::linkerGAS::mNG]) V
8G	JIP3430	dsh-1(bab803[dsh-1 Pro606::degron::wrmSC::Gly607]) II ; pat-2(bab220[PAT-2::BFP]) III ; vab-8(bab713bln1165[vab-8(deletion position S430-Cter on vab-8c)::linkerGAS::mNG]) V
8H	JIP3505	dsh-1(ok1445[dsh-1 INDEL]) II ; sgcb-1(bln753[sgcb-1::wrmScarlet]) II ; pat-2(bab220[PAT-2::BFP]) III ; vab-8(bab713bln1165[vab-8(deletion position S430-Cter on vab-8c)::linkerGAS::mNG]) V
S6A	JIP3248	vab-8(bab713[vab-8::linkerGAS::mNG]) V
S6D, S6E, S6F	JIP3220	pzls-1(bln1159[Q136::linker::mNeongreen::linker::P137]) IV ; twk-12(bab639[twk-12::wrmSC]) V
S6D, S6E, S6F	MCP738	pzls-1(bln1159[Q136::linker::mNeongreen::linker::P137]) IV ; twk-12(bab639[twk-12::wrmSC]) V ; vab-8(bab738[KO]) V
S6D, S6E, S6F	MCP1023	pzls-1(bln1159[Q136::linker::mNeongreen::linker::P137]) IV ; twk-12(bab639[twk-12::wrmSC]) V ; vab-8(bab1023[ΔS430-T480(positions on vab-8c)]) V
S6D, S6E, S6F	JIP3459	pzls-1(bln1159[Q136::linker::mNeongreen::linker::P137]) IV ; twk-12(bab639[twk-12::wrmSC]) V ; vab-8(bln1204[deletion position S430-Cter on vab-8c]) V
