## Supplementary Table 2 for "PZLS-1/PDZRN controls muscle polarity downstream of Wnt-Ror-Dvl signalling in *C. elegans* muscles"

### Sheet: Supplementary Data 2
Allele	Locus	Description	Construction	Source
bln1068	pzls-1	p.Pro321Leu; G to A ; IV:7721702	EMS mutagenesis	this study
bln1069	pzls-1	p.Gln254* ; G to A ; ChrIV:7721904	EMS mutagenesis	this study
blnTi18	?	[Pmyo-3::wrmScarlet::rab-7]	miniMos insertion using pEC22	this study
blnTi24	?	[Pmyo-3::wrmScarlet::rab-11]	miniMos insertion using pEC23	this study
blnTi34	?	[miniMOS_Pmyo-3::mNeongreen::C50F7.6 cDNA]	miniMos insertion using pEC25	this study
blnTi35	?	[miniMOS_Pmyo-3::mNeongreen::C50F7.6 cDNA]	miniMos insertion using pEC25	this study
blnTi36	?	[miniMOS_Pmyo-3::mNeongreen::C50F7.6 cDNA]	miniMos insertion using pEC25	this study
blnTi37	?	[miniMOS_Pmyo-3::mNeongreen::C50F7.6 cDNA]	miniMos insertion using pEC25	this study
blnTi9	?	[Pmyo-3::wrmScarlet::rab-5]	miniMos insertion using pEC21	this study
gm122	cam-1	[Q259Ochre]	/	CGC
bab365	dsh-1	dsh-1::degron::mNeonGreen C-terminal fusion	/	Peysson et al., 2024
bab803	dsh-1	dsh-1::degron::wrmScarlet fusion between Pro606 and Gly607, numbers on dsh-1a	CRISPR; crRNA: crNB042 ; Repair template: PCR oMG421/oMG422 on a degron::wrmScarlet template	this study
bab803bln1227	dsh-1	[ΔPDZ (D300-K389 on isoform a) ; Pro606::degron::wrmSC::Gly607]	CRISPR/Cas9; crRNA: crSD16 and crSD17 ; Repair template: oSD55, in a bab803 background	this study
ok1445	dsh-1	[dsh-1 INDEL], gene deletion ; break points tcggagccaattgttgattcttcga//aatggtgcctcagactccggctcca	/	CGC
bln1198	egl-20	[P21*]	CRISPR/Cas9; crRNA: crAP2 ; Repair template: oAP129	this study
cp221	egl-20	egl-20::mNG^3xFlag C-terminal fusion	/	Pani and Goldstein, 2018
bab220	pat-2	PAT-2::BFP fusion; 6 amino acids before the STOP	CRIPR/Cas9, crRNA: crNB007; Repair template: PCR hybrid oMCP518/563 and oNB053-oNB054 on tagBFP2 template	this study
bab688	pzls-1	pzls-1::sl2::gfp fusion	CRISPR/Cas9, crRNA: crEC12 ; Repair template : oMG287(Phosphate)/oEC165 on oEC164/oEC165 on SL2::GFP template	this study
bln1116	pzls-1	gene deletion ; break points ttatttaaatttcgtctcgaaaagttttgaaattttcaatatttggtgttctttttagaa//ggaggtctccgccgttttgtttggtcattcaagaaagcgagttttttgatagtgtatgtt	CRISPR/Cas9, crRNA: crEC9 and crEC10; Repair template: oEC117	this study
bln1143	pzls-1	[del SVTTV]	CRISPR/Cas9, crRNA: crEC12; Repair template: oEC137	this study
bln1150	pzls-1	pzls-1 degron::wrmScarlet fusion between amino acis Q136 and P137	CRISPR/Cas8, crRNA: crEC14; Repair template : oEC148/oEC147-Phosphate on a degron::wrmScarlet template	this study
bln1151	pzls-1	point mutations: S323>A T324>A S330>A	CRIPSR/Cas8, crRNA:crEC13 ; Repair template: oEC145	this study
bln1159	pzls-1	[Q136::linker::mNeongreen::linker::P137]	CRIPSR/Cas8, crRNA:crEC14 ; Repair template: PCR oEC151 + oEC152 on a mNeongreen template	this study
bln1159bab750	pzls-1	[Q136::linker::mNeongreen::linker::P137; ΔY284-P302, replaced by GASG]	CRISPR/Cas9, crRNA: crMG097; Repair template : oMG357; in a bln1159 background	this study
bln1159bab953	pzls-1	[Q136::linker::mNeongreen::linker::P137;ΔARD(D54-D74)]	CRISPR/Cas9, crRNA: crML40 and crML41 ; Repair template : oML157 ; in a bln1159 background	this study
bln1159bab953bln1241	pzls-1	[Q136::linker::mNeongreen::linker::P137; ΔARD(D54-D74); S323>A T324>A S330>A ]	CRISPR/Cas9, crRNA:crEC13 ; Repair template : oEC145; in a bln1159bab953 background	this study
bln1159bln1215	pzls-1	[Q136::linker::mNeongreen::linker::P137;W286E]	CRISPR/Cas9, crRNA: crMG097; Repair template : oSD46 (silent mutations on R301 were not incorporated) ; in a bln1159 background	this study
bln1159bln1218	pzls-1	[Q136::linker::mNeongreen::linker::P137;W286G]	CRISPR/Cas9, crRNA: crMG097; Repair template : oSD47 (silent mutations on R301 were not incorporated); in a bln1159 background	this study
bln1159bln1229	pzls-1	[Q136::linker::mNeongreen::linker::P137;S323>A T324>A S330>A]	CRISPR/Cas9, crRNA: crEC13 ; Repair template : oEC145; in a bln1159 background	this study
bln1159bln1236	pzls-1	[Q136::linker::mNeongreen::linker::P137; ΔSVTTV]	CRISPR/Cas9, crRNA: crEC12 ; Repair template : oEC137 ; in a bln1159 background	this study
bln1203	pzls-1	[ΔY284-P302, replaced by GASG]	CRISPR/Cas9, crRNA: crMG097 ; Repair template : oMG357	this study
bln1209	pzls-1	[W286E]	CRISPR/Cas9, crRNA: crMG097 ; Repair template : oSD46 (silent mutations on R301 were not incorporated)	this study
bln1211	pzls-1	[W286G]	CRISPR/Cas9, crRNA: crMG097 ; Repair template : oSD47 (silent mutations on R301 were not incorporated)	this study
bln753	sgcb-1	sgcb-1::wrmScarlet C-terminal fusion	/	Peysson et al., 2024
bln773	sgcb-1	sgcb-1::mNeonGreen C-terminal fusion	/	Peysson et al., 2024
cim105	slo-1	slo-1::GFP	/	Oh et al., 2017
Cas9Is1	tmc-1	tmc-1::GFP Cterminal fusion	/	Tang et al., 2020
bab639	twk-12	twk-12::wrmSC C-terminal fusion	CRISPR/Cas9, crRNA: crMG053 ; Repair template : oMG194(Phos)-oMG170 on a wrmScarlet template	this study
syb466	twk-12	wrmScarlet::twk-12 N-terminal fusion	/	Peysson et al., 2024
bln692	twk-28	wrmScarlet::twk-28 N-terminal fusion	/	Peysson et al., 2024
u1049	twk-28	mNeonGreen::TEV^3xFLAG::twk-28 N-terminal fusion	/	Gift from M. Chalfie
bab1023	vab-8	[ΔS430-T480(positions on vab-8c)]	CRISPR/Cas9, crRNA: crEC20 and crEC21 ; Repair template : oEC262	this study
bab713	vab-8	vab-8::linkerGAS::mNG C-terminal fusion	CRISPR/Cas9, crRNA: crMG080; Repair template: PCR oMG305/oMG306 on mNeongreen template	this study
bab713bln1162	vab-8	deletion position S430-T480 (aa numbers on vab-8c)	CRISPR/Cas9, crRNA: crEC20 and crEC21 ; Repair template : oEC262, in a bab713 background	this study
bab713bln1165	vab-8	deletion of S430-Cter (aa numbers on vab-8c)	CRISPR/Cas9, crRNA : crEC20 and crEC22 ; Repair template: oEC266, in bab713 background	this study
bab734	vab-8	[KO]	CRISPR/Cas9, crRNA: crMG092 and crMG080 ; Repair template : oMG335	this study
bab738	vab-8	[KO]	CRISPR/Cas9, crRNA: crMG092 and crMG080 ; Repair template : oMG335	this study
bln1204	vab-8	[deletion position S430-Cter on vab-8c]	CRISPR/Cas9, crRNA: crEC20 and crMG80 ; Repair template : oEC295	this study
