## Supplementary Table 3 for "PZLS-1/PDZRN controls muscle polarity downstream of Wnt-Ror-Dvl signalling in *C. elegans* muscles"

### Sheet: Supplementary Data 3
Name	Sequence (5'-3')
oAP129	TTTCATTTGCCTGATTTTTCTATTTGTTCTCCTCGTTTATGGGCAATATTGCTAGCCATCTGCCACATACAGTACGCAACAAGTTCCATATAACTGGCTgtaagt
oEC117	ttatttaaatttcgtctcgaaaagttttgaaattttcaatatttggtgttctttttagaaggaggtctccgccgttttgtttggtcattcaagaaagcgagttttttgatagtgtatgtt
oEC137	ttgtgaagtaggcttttcgagaagatatgagaaaatatgaatgtcTAAACAACTCCATGAATACCATCTGGGCGTGTTCGACTTGAAAGTACTTCTCTTGTTGTTACAAATTCATCCATT
oEC145	CAAATTTTGAAAAAAAGAGAAGCACAGGTGTATCGTGAACGAGCACCAATTgCtgCaGAcGAcGATGCtATGgcGGAATTAAAGgtttgtcactgaaaaatataaattaatctgcatttc
oEC147	CATCATCTTCATCTCGACCTCCAACAGTTCTACTTCCTCACGATTCGCCGGAGCAGcctaaagatccagccaaacctc
oEC148	TCGGAAGTTCCTGATGCATTCTGTGAATTGGTCGACTGGGtccaccgcttcctccCTTGTAGAGCTCGTCCATTCC
oEC151	CATCATCTTCATCTCGACCTCCAACAGTTCTACTTCCTCACGATTCGCCGGAGCAGggaggaagcggtggaATGGTGAGCAAGGGCGAG
oEC152	TCGGAAGTTCCTGATGCATTCTGTGAATTGGTCGACTGGGCGATGCTCCTGAGGCTCC
oEC164	ATGAATTTGTAACAACAAGAGAAGTACTTTCAAGTCGAACtCGaCCtGAcGGaATcCATGGAGTTGTTTCAGTCACAACCGTATAAgctgtctcatcctactttcacc
oEC165	gaagtaggcttttcgagaagatatgagaaaatatgaatgtttaTTTGTATAGTTCATCCATGCCATG
oEC262	AAAGAGAAAGAAAATCAAATAAGGCCTCAAGAAATCCAGTGGTTTCTACAACTGAAAAATCTGCAAATGG
oEC266	AAAGAGAAAGAAAATCAAATAAGGCCTCAAGAAATGGAGCATCGGGAGCCTCAGGAGCATCcATGGTGAG
oEC295	AAAGAGAAAGAAAATCAAATAAGGCCTCAAGAAATTAGatcatttcttcttcttccatttacaaatcccc
oMCP518	GGAGCATCGGGAGCCTCAG
oMCP563	CTTTCCGGATTGAAAGTACAGATTC
oMG170	tttagagtagcaatattttaaaagtgtgataaTTACTTGTAGAGCTCGTCCATTCC
oMG194	ATGAACTTTCAAAACGAGATGCGT
oMG305	TGCATGTCGAAATCATTCAATGCTGGTTACCACTTTCATTGGAGCATCGGGAGCCTCAGGAGCATCcATGGTGAGCAAGGGCGAGGA
oMG306	ggggatttgtaaatggaagaagaagaaatgatCTACTTGTACAGCTCGTCCATGCCC
oMG335	cggggggatttgtaaatggaagaagaagaaatgattcataaggtctgaaaatattcattctaatccgcaattcgg
oMG357	TGTGCTTCTCTTTTTTTCAAAATTTGACTTCGAATTCCCGAGGCTCCATGAACAGTTGTGTCTCCCAAATCAGTCTTTGCAG
oMG421	taaagattttcaagtggctaaaaaactatttgtatagttcatccatgccatg
oMG422	CCTTTAAAAGCTCCAGGAGGGCCAGCCATACCTCCCGATGCTCCTGAGGCTCCCGATGCTCCCTTGTAGAGCTCGTCCATTCCTC
oMG287	ATGAATTTGTAACAACAAGAGAAGT
oMG305	TGCATGTCGAAATCATTCAATGCTGGTTACCACTTTCATTGGAGCATCGGGAGCCTC
oMG306	ggggatttgtaaatggaagaagaagaaatgatCTACTTGTACAGCTCGTCCATGCCC
oML157	ATGAATTTGTAACAACAAGAGAAGT
oNB053	CACCAACTGAGCATGCAGAAC
oNB054	gaccaaaatgataattttaaaaagacaccc
oSD46	TGCAAAGACTGATTTGGGAGACACAACTGTTCATTACAAAgaaAAgGTcAAgCGccGtTGcGAcGGATCAAGATATATTGTCAAAcGtCCAATTCGAAGTCAAATTTTGAAAAAAAGAGA
oSD47	TGCAAAGACTGATTTGGGAGACACAACTGTTCATTACAAAgGcAAgGTcAAgCGccGtTGcGAcGGATCAAGATATATTGTCAAAcGtCCAATTCGAAGTCAAATTTTGAAAAAAAGAGA
oSD55	ttaccattcgaattccagAGTCCTCTATGAGttTaAGTTTTGAAAATGGGCAAAGTTGTTTCACAATACC
oML157	tttgttcttgatttcagAGTTGCTCTGGTTGGCCGAAtGGtGCaGCaGGTGTTTTTATACCCACAACCAGgttggttaatta
