## Supplementary Table 4 for "PZLS-1/PDZRN controls muscle polarity downstream of Wnt-Ror-Dvl signalling in *C. elegans* muscles"

### Sheet: Supplementary Data 4
Name	Sequence (5'-3')	Target locus
crAP2	GTACTGTATGTGGCAGATGG	egl-20
crEC9	GCAAGCTTCTCATCGATGTC	pzls-1
crEC10	aaacggcggagacctcctcg	pzls-1
crEC12	ACACGCCCAGATGGTATTCA	pzls-1
crEC13	TTCGCTCATTGCATCATCAT	pzls-1
crEC14	GGTTGTTCAGGACTGTCATG	pzls-1
crEC20	GATCTTTCTTTCTTTGGAAC	vab-8
crEC21	GGAGTTTCAAAATCAGAGCC	vab-8
crEC22	ATGCTGGTTACCACTTTCAT	vab-8
crMG053	AAAACGAGATGCGTCTACAA	twk-12
crMG080	agaaatgatCTAAATGAAAG	vab-8
crMG092	GCTGCATGCCTCCATtcata	vab-8
crMG097	AAAGTTAAACGAAGATGTGA	pzls-1
crNB007	CAGTACAATCAGGGACGTCA	pat-2
crNB042	GTCCACCGGAGGTGGAGACT	dsh-1
crML40	GAAGTATCAGCAGCTCCGTT	pzls-1
crML41	AGTGTGTCAGTGACGCCCGA	pzls-1
crSD16	GGTTCACTGTTATTACATCA	dyc-1
crSD17	TGGCCCCATCAAATTAACTG	dyc-1
