## Supplementary Table 5 for "PZLS-1/PDZRN controls muscle polarity downstream of Wnt-Ror-Dvl signalling in *C. elegans* muscles"

### Sheet: Supplementary Data 5
Name	Description	Source
pEC21	Pmyo-3::wrmScarlet::rab-5; vector for muscle-specific expression of RAB-5 fused to wrmScarlet with miniMos sequences for insertion	this study
pEC22	Pmyo-3::wrmScarlet::rab-7; vector for muscle-specific expression of RAB-7 fused to wrmScarlet with miniMos sequences for insertion	this study
pEC23	Pmyo-3::wrmScarlet::rab-11; vector for muscle-specific expression of RAB-11 fused to wrmScarlet with miniMos sequences for insertion	this study
pEC25	Pmyo-3::mNeonGreen::pzls-1(cDNA); vector for muscle-specific expression of PZLS-1 fused to mNeonGreen with miniMos sequences for insertion	this study
