## Supplementary Table 6 for "PZLS-1/PDZRN controls muscle polarity downstream of Wnt-Ror-Dvl signalling in *C. elegans* muscles"

### Sheet: PDZRN
Species	Protein name	Reference on genbank	Reference on uniprot	Reference for alphafold structure
Homo sapiens	PDZRN3	NP_055824.1	Q9UPQ7	AF-Q9UPQ7-F1
Homo sapiens	PDZRN4	NP_001158067.1	Q6ZMN7	AF-Q6ZMN7-F1
Homo sapiens	PDZD4	NP_115901.2	Q76G19-1	AF-Q76G19-F1
Mus musculus	PDZRN3	NP_061372.2	Q69ZS0
Mus musculus	PDZRN4	NP_001158065.1	E9PUZ9
Mus musculus	PDZD4	NP_001025039.1	Q9QY39
Branchiostoma floridae	PDZRN3-B-like	XP_035676083.1	A0A9J7L501
Ciona intestinalis	PDZRN3-like	XP_078488399.1
Strongylocentrotus purpuratus	PDZRN3	XP_030839219.1	A0A7M7NQV4
Strongylocentrotus purpuratus	PDZRN3-like	XP_030856044.1	A0A7M7PSE8
Saccoglossus kowalevskii	PDZRN3-like	XP_077862242.1
Drosophila melanogaster	SLIP1	NP_651933.1	Q8MR31
Caenorhabditis elegans	PZLS-1	NP_501262.1	Q18750	AF-Q18750-F1
Schistosoma mansoni	hypothetical protein Smp_141520	XP_018653258.1
Hydra magnipapillata /hydra vulgaris	PDZRN3	XP_002159074.3
Caenorhabditis elegans	VAB-8, isoform a		Q21441
Mus musculus	KIF26B		Q7TNC6
Caenorhabditis elegans	DSH-1 isoform e		A0A0K3AUI8
